# Achieving quantitative and accurate measurement of the human gut microbiome

**DOI:** 10.1101/2022.09.28.509972

**Authors:** Dylan Maghini, Mai Dvorak, Alex Dahlen, Morgan Roos, Scott Kuersten, Ami S. Bhatt

## Abstract

Robust benchmarking studies have highlighted how measured relative microbial abundances can vary dramatically depending on how DNA is extracted, made into libraries, sequenced, and analyzed. To build upon prior research, we investigated how sample preservation and storage choices impact observed absolute microbial load and relative metagenomic and metatranscriptomic measurements. Specifically, we studied how two common stool preservatives (OMNIgene GUT OMR200 and Zymo DNA/RNA PowerShield) perform across a range of storage temperatures (−80°C, 23°C and 40°C). For immediately frozen samples with no preservatives, we observed a mean colonic load of ∼100 trillion (1.2 × 10^14^) prokaryotes across ten donors, revising the gut prokaryote:human cell ratio of ∼1:1 to ∼4:1. We found that both preservatives introduce significant bias in the metagenomics results; and, while OMNIgene results were robust to storage temperature, samples stored in Zymo preservative had further bias with increasing storage temperatures. In terms of measured composition, we observed a ∼1.9x and ∼1.5x difference in the metagenomic Bacteroidetes:Firmicutes ratio in OMNIgene and Zymo preservatives, respectively. Absolute abundance measurements revealed that these differences are driven by higher measured Bacteroidetes in OMNIgene-preserved samples and lower measured Firmicutes in Zymo-preserved samples. For metatranscriptomic measurements, we also found that both preservatives introduced bias, but that RNA likely degraded in samples stored in OMNIgene preservative at high temperature. In summary, we recommend the OMNIgene preservative for studies that include significant field components. For metatranscriptomics studies, we recommend kits rated for RNA preservation such as the Zymo kit; however, existing samples collected in non-RNA rated kits might also be viable for limited metatranscriptomic studies. This study demonstrates how sample collection and storage choices can affect measured microbiome research outcomes, makes additional concrete suggestions for sample handling best practices, and demonstrates the importance of including absolute abundance measurements in microbiome studies.
