## Supplementary Tables for "Achieving quantitative and accurate measurement of the human gut microbiome"

### Sheet: S1 Literature
Title	Author	Year	DOI/Link	StudyType	Donors (n)	Technical Reps	Sequencing	Preservatives	Temperature	Results: Alpha Diversity	Results: Beta diversity	Results: Differential taxa
Relating the metatranscriptome and metagenome of the human gut	Franzosa	2014	10.1073/pnas.1319284111	Human	8	1	metagenomics, metatranscriptomics	none, EtOH, RNALater	-80°C, RT	-	No significant difference compared to immediately frozen standard	No microbial species were variable across collection methods
Sample preservation and storage significantly impact taxonomic and functional profiles in metaproteomics studies of the human gut microbiome	Hickl	2019	10.3390/microorganisms7090367	Human	not listed	not listed	metagenomics, metatranscriptomics, metaproteomics	none, RNALater	-80°C, 4°C	-	-	Actinobacteria represented a larger proportion in flash frozen samples; Bacteroidia, Betaproteobacteria, Deltaproteobacteria, and Negativicutes were more abundant in RNALater samples.
Temporal and technical variability of human gut metagenomes	Voigt	2015	10.1186/s13059-015-0639-8	Human	7	1	metagenomics	none, RNALater	-80°C, -20°C, 4°C, RT	Fresh, immediately frozen samples showed highest Shannon diversity index	No significant difference compared to immediately frozen standard	-
A novel reagent for room temperature storage and transport of fecal samples	Han	2018	10.1186/s40168-018-0429-0	Human	8	1	metagenomics	none, OMNIgene, N-octylpyridinium bromide-based preservative (NOBP)	RT	No significant difference between NOBP and freshly extracted sample	No significant difference between NOBP and freshly extracted sample	Pseudoflavonifractor showed 1.412 fold change comparing OMNIgene to dry ice samples.
Gut microbiome comparability of fresh-frozen vs stabilized-frozen from hospitalized	Ilett	2019	10.1038/s41598-019-49956-7	Human	17	1	16S, metagenomics	none, OMNIgene	-80°C	No significant difference between OMNIgene and fresh frozen samples by Shannon Diversity in either 16S rRNA gene sequencing or shotgun metagenomic sequencing.	No significant difference between OMNIgene and fresh frozen samples by Bray-Curtis in either 16S rRNA gene sequencing or shotgun metagenomic sequencing.	7 genera (Actinomyces, Brevibacterium, Cryptobacterium, Propionibacteriaceae (unclassified), Propionibacterium, Ralstonia, Ruminococcus, P < 0.001 for all) were found to have statistically significant differences between fresh, frozen and OMNIgene preserved samples.
A robust ambient temperature collection and stabilization strategy	Anderson	2016	10.1038/srep31731	Human	16	1	metagenomics	none, OMNIgene	-20°C, RT	No significant difference between frozen, no preservative samples and OMNIgene samples by Shannon Diversity.	No significant difference between immediately processed samples and OMNIgene samples by Bray-Curtis dissimilarity.	-
Comparison of stool versus rectal swab samples and storage conditions on bacterial community profiles	Bassis	2017	10.1186/s12866-017-0983-9	Human	11	3	16S	none	-80°C, -20°C, 4°C	No significant difference between temperatures by overall community richness (number of OTUs per sample).	No significant difference between temperatures by Yue and Clayton dissimilarity index.	-
Quantifying technical confounders in microbiome studies	Bartolomaeus	2021	10.1093/cvr/cvaa128	Human	27	1	16S	none, EtOH, RNALater, OMNI, Zymo	-80°C, RT	Samples stored on dry ice, Zymo or RNALater show similar Shannon Diversity. Samples stored in ethanol or OMNIgene showed significantly reduced Shannon diversity.	-	Enrichment of Bacteroidetes and depletion of Firmicutes in RNALater, OMNIgene, and ethanol collection methods.
The effects of freezing on faecal microbiota as determined using MiSeq sequencing and culture-based investigations	Fouhy	2015	10.1371/journal.pone.0119355	Human	7	1	16S	none	-80°C, snap frozen	No significant difference between fresh, snap frozen, or -80C frozen samples by Shannon index.	-	-
The effect of sampling and storage on the fecal microbiota composition in healthy and diseased subject	Tedjo	2015	10.1371/journal.pone.0126685	Human	28	1	16S	none, FecalSwab	-80°C, -20°C, 4°C, RT	No significant difference between immediately frozen and temperature stored samples by Shannon index.	No significant difference between immediately frozen and temperature stored samples by unweighted UniFrac distance.	No significant differences were found between immediately frozen samples and temperature stored samples in the relative abundance of Faecalibacterium and Roseburia.
Storage conditions of intestinal microbiota matter in metagenomic analyses	Cardona	2012	10.1186/1471-2180-12-158	Human	4	1	16S	none	-20°C, RT	No significant difference between storage conditions tested by number of observed species.	-	-
Sample storage conditions significantly influence faecal microbiome profiles	Choo	2015	10.1038/srep16350	Human	1	3	16S	none, RNALater, EDTA, OMNIgene	-80°C, 4°C, RT	Significantly lower Shannon diversity of samples stored at room temperature compared to those stored at -80C.	Significant differences were observed between storage approaches used and -80C stored samples by Bray Curtis distance, except for samples stored at 4C.	Anaerostipes were significantly differentially abundant in 4C stored samples from -80C stored samples. Sutterella and Faecalibacterium were significantly differentally abundant in OMNIgene preserved compared to -80C stored samples. A significant decrease in Anaerostipes was observed in samples stored in RNALater, TE buffer and room temperature stored samples compared to -80C stored samples.
Optimisation of sample storage and DNA extraction for human gut microbiota studies	Kazantseva	2021	10.1186/s12866-021-02233-y	Human	5	1	16S	Zymo	-20°C, 4°C, RT	No significant differences in Shannon diversity across storage methods.	No significant differences in Sorensen dissimilarity index for stored samples compared to immediately processed samples.	No significant differences were found across storage conditions.
OMNIgene GUT stabilizes the microbiome profile at ambient temperature for 60 days and during transport	Doukhanine	2016	https://dnagenotek.com/US/pdf/PD-WP-00042.pdf	Human	15	3	16S	none, OMNI	-80°C, RT, 37°C, 50°C	No significant difference in Shannon diversity betwteen samples stored in OMNIgene and fresh samples.	No significant differences in Bray-Curtis dissimilarity between samples stored in OMNIgene and fresh samples. No significant difference in Bray-Curtis distance between OMNIgene samples stored at room temperature and no preservative, immediately frozen samples. No significant differences in samples stored in OMNIgene exposed to 37C or 50C relative to immediately frozen, no preservative samples.	-
OMNIgene GUT enables reliable collection of high quality fecal samples for gut microbiome studies	Doukhanine	2014	https://dnagenotek.com/ROW/pdf/PD-WP-00040.pdf	Human	6	3	16S	none, OMNI	RT	-	No significant differences in Bray-Curtis dissimilarity between samples stored in OMNIgene and fresh samples.	-
Influence of fecal sample storage on bacterial community diversity	Roesch	2009	10.2174/1874285800903010040	Human (children)	4	1	16S	none	-80°C, RT	-	After 24-48 hours, some samples have significant increases in UniFrac distance relative to immediately frozen, no preservative samples.	Ruminococcus, Alistipes, and Faecalibacterium decrease with storage time in some samples.
Influence of fecal collection conditions and 16S rRNA gene sequencing at two centers on human gut microbiota analysis	Penington	2018	10.1038/s41598-018-22491-7	Human	6	3	16S	none, OMNI	-20°C, 4°C, RT	No significant difference in Inverse Simpson index across sample collection methods.	-	Samples stored in OMNIgene had lower Actinobacteria and higher Lentisphaerae relative to immediately frozen, no preservative samples.
Effects of the long-term storage of human fecal microbiota samples collected in RNAlater	Tap	2019	10.1038/s41598-018-36953-5	Human	125	1	16S	RNALater	-80°C	-	No correlation between Bray-Curtis index and duration of storage in RNAlater.	No difference in taxonomic composition across storage methods.
Effect of storage conditions on the assessment of bacterial community structure in soil and human-associated samples	Lauber	2010	10.1111/j.1574-6968.2010.01965.x	Human, Soil	7	3	16S	none	-80°C, -20°C, 4°C, RT	No significant difference in Faith's phylogenetic diversity across storage temperatures.	-	No difference in taxonomic composition across storage temperatures.
Effect of short-term room temperature storage on the microbial community in infant fecal samples	Guo	2016	10.1038/srep26648	Human (infant)	29	1	16S	none	-80°C, RT	No significant change in Shannon diversity across storage conditions.	No significant differences in UniFrac distance between samples stored for up to 2 hours and immediately frozen samples.	No genus had consistent changes in relative abundance across samples.
Effect of room temperature transport vials on DNA quality and phylogenetic composition of faecal microbiota of elderly adults and infants	Hill	2016	10.1186/s40168-016-0164-3	Human (infant and adult)	42	1	16S	none, RNALater, OMNIgene	-80°C, 4°C, RT	No significant difference in Shannon diversity across collection methods.	Samples stored in OMNIgene for one and two weeks had lower dissimilarity than fresh samples and samples stored in OMNIgene.	Samples stored in OMNIgene had significant changes in the abundances of Faecalibacterium, Sporobacter, and Clostridium relative to fresh samples.
Comparison of methods for fecal microbiome biospecimen collection	Wu	2014	10.1186/1471-2180-14-103	Human	3	2	16S	none, RNALater, FOBT,	-80°C, RT	No significant difference in Shannon diversity across collection methods relative to immediately frozen, no preservative samples.	Between-patient Bray-Curtis dissimilarity was similar between collection methods and across collection methods.	No significant differences in the relative abundances of Bacteroidetes, Firmicutes, and Actinobacteria in preserved samples relative to immediately frozen, no preservative samples.
Comparison of fecal collection methods for microbiome and metabolomics studies	Wang	2018	10.3389/fcimb.2018.00301	Human	8	1	16S, metabolomics	none, EtOH, RNALater, FTA, OMNI	-20°C, RT	No significant difference in Shannon entropy between samples stored in any method, though FTA cards had the highest similarity to immediately frozen, no preservative samples.	All preservatives had comparable beta diversity to immediately frozen samples.	Samples stored in preservatives had significant changes in abundances of Actinobacteria (RNALater), Firmicutes(RNALater, EtOH), and Bacteroidetes (FTA, RNALater, EtOH) relative to immediately frozen, unpreserved samples.
Collecting fecal samples for microbiome analyses in epidemiology studies	Sinha	2015	10.1158/1055-9965.EPI-15-0951	Human	20	2022-02-06	16S	none, EtOH, RNALater, EDTA, FOBT, dry swab	-80°C, RT	-	Samples stored or collected with swabs, FOBT, and EtOH had most similar composition to immeidately frozen, no preservative samples.	Gammaproteobacteria and Bacilli increased in abundance in samples stored at ambient temperature relative to immediately frozen, no preservative samples.
Characterization of the Fecal Microbiota Using High-Throughput Sequencing Reveals a Stable Microbial Community during Storage	Carroll	2012	10.1371/journal.pone.0046953	Human	4	1	16S	none	-80°C, RT	-	-	Taxonomic abundances did not change over storage periods at room temperature or -80°C.
Changes in microbiome and metabolomic profiles of fecal samples sotred with stabilizing solution at room temperature: a pilot study	Lim	2020	10.1038/s41598-020-58719-8	Human	3	3	16S, metabolomics	none, OMNIgene	RT	No significant difference in Shannon entropy between samples stored in OMNIgene and immediately frozen, no preservative samples.	Samples preserved in OMNIgene have lower within-condition Bray-Curtis dissimilarity than samples stored at room temperature without preservatives.	Samples stored in OMNIgene had increased abundances of Faecalibacterium, Ruminococcus, and other taxa, and decreased abundances of Bacteroides, Lachnospira, and other taxa after storage at room temperature.
Preservation methods differ in fecal microbiome stability, affecting suitability for field studies	Song	2016	10.1128/mSystems.00021-16	Human, Dog	15	2022-01-06	16S	none, EtOH, RNALater, FTA, OMNIgene	-20°C, 4°C, RT, 40°C,	Unstabilized samples had the largest variation in alpha diversity.	Samples preserved in 95% EtOH, FTA, OMNIgene, and RNAlater had similar UniFrac distance to frozen samples and higher UniFrac distance from fresh samples .	Samples stored in preservatives were enriched for many Firmicutes and depleted for many Bacteroidetes relative to unstabilized samples.
The impact of storage conditions on human stool 16S rRNA microbiome composition and diversity	Carruthers	2019	10.7717/peerj.8133	Human	3	2022-01-02	16S	none, EtOH, RNALater	-20°C, RT	-	Storage in RNALater or EtOH had significant differences in unweighted UniFrac distance relative to within-condition distance of immediately frozen, no preservative stool.	Storage in RNALater led to higehr levels of Sutterella, Bilophila, Anaeroplasmataceae, and others relative to immediately frozen, no preservative samples. Storage in EtOH led to higher levels of Prevotella, Sutterella, Anaeroplasmataceae, and others relative to immediately frozen, no preservative samples.
Methods for improving human gut microbiome data by reducing variability through sample processing and storage of stool	Gorzelak	2015	10.1371/journal.pone.0134802	Human	4	1	qPCR	none, RNALater	-80°C, -20°C, RT	-	-	Storage in RNALater reduces the abundances of all taxa measured relative to samples stored in no preservative.
Freezing fecal samples prior to DNA extraction affects the Firmicutes to Bacteroidetes ratio determined by downstream quantitative PCR analysis	Bahl	2012	10.1111/j.1574-6968.2012.02523.x	Human	3	5	qPCR	none	-20°C	-	-	Fresh samples have lower Firmicutes:Bacteroidetes ratio relative to immediately frozen samples
Fecal collection, ambient preservation, and DNA extraction for PCR amplification of bacterial and human markers from human feces	Nechvatal	2008	10.1016/j.mimet.2007.11.007	Human	15	1	qPCR	RNALater, FTA, Paxgene, Silica beads	-80°C, 4°C, RT	-	-	-

### Sheet: S2 Recommendations
Measurement	Recommended Approach	Rationale
Total microbial load	OMNIgene preservative	Samples stored in the OMNIgene preservative yield the highest measured microbial load. This increase is consistent across temperature conditions. Refer to Figure 2A.
Cohort studies with potential cold chain break	OMNIgene preservative	Samples stored in the OMNIgene preservative maintain measurements when exposed to various temperature conditions. For example, Bray Curtis dissimilarity relative to unpreserved samples remains at a consistent level across temperature conditions. This recommendation is specific for metagenomic measurements. Refer to Figure 3B-E.
Metagenomic alpha diversity*	Immediately frozen, no preservative	Immediately frozen, no preservative samples show the highest Shannon entropy and richness (genera >0.01% relative abundance) across all measured conditions. Refer to Figure 3C and 3D.
Metatranscriptomic measurement	Zymo preservative	Neither preservative is sufficient to protect against effects of temperature. However, samples stored in Zymo preservative are able to yield RNA after exposure to hot temperatures, unlike samples stored in OMNIgene preservative. Refer to Supplementary Figure 1.
DNA virus enrichment*	Zymo preservative (40C)	Zymo preserved samples exposed to 40°C for one week show highest abundance of DNA viruses compared to no preservative or OMNIgene preserved samples. Refer to Figure 3B.
RNA virus enrichment*	Immediately frozen, no preservative	Immediately frozen, no preservative samples show highest RNA virus abundance at the phyla-level. Further, for those interested in tobamovirus, immediately frozen, no preservative samples also show the highest relative abundance.
Fungal enrichment*	Any approach: no preservative, OMNIgene, or Zymo preservative	At the metagenomic level, most sample handling conditions yielded similar abundances of fungal reads. At the metatranscriptomic level, samples stored in OMNIgene and exposed to 23°C had the highest abundance of fungal reads. Refer to Figures 3B and 4B.
Enrichment of a taxon of interest*	See supplementary data S2 and S5	For any taxon of interest beyond those listed in the main figures, refer to the supplementary data to identify which condition yields the highest abundance of that taxon.
* For these measurements, the recommended approach maximizes the total diversity (metagenomic alpha diversity) or relative abundance of the taxa of interest relative to other taxa

### Sheet: S3 Plasmid sequences
Feature	Sequence
B vulgatus 16S rRNA PCR target sequence	GGTCCAAACTCCTACGGGAGGCAGCAGTGAGGAATATTGGTCAATGGGCGAGAGCCTGAACCAGCCAAGTAGCGTGAAGGATGACTGCCCTATGGGTTGTAAACTTCTTTTATAAAGGAATAAAGTCGGGTATGGATACCCGTTTGCATGTACTTTATGAATAAGGATCGGCTAACTCCGTGCCAGCAGCCGCGGTAATACGGAGGATCCGAGCGTTATCCGGATTTATTGGGTTTAAAGGGAGCGTAGATGGATGTTTAAGTCAGTTGTGAAAGTTTGCGGCTCAACCGTAAAATTGCAGTTGATACTGGATATCTTGAGTGCAGTTGAGGCAGGCGGAATTCGTGGTGTAGCGGTGAAATGCTTAGATATCACGAAGAACTCCGATTGCGAAGGCAG…
F prausnitizii 16S rRNA PCR target sequence	GCCCAGACTCCTACGGGAGGCAGCAGTGGGGAATATTGCACAATGGGGGAAACCCTGATGCAGCGACGCCGCGTGGAGGAAGAAGGTCTTCGGATTGTAAACTCCTGTTGTTGAGGAAGATAATGACGGTACTCAACAAGGAAGTGACGGCTAACTACGTGCCAGCAGCCGCGGTAAAACGTAGGTCACAAGCGTTGTCCGGAATTACTGGGTGTAAAGGGAGCGCAGGCGGGAAGGCAAGTTGGAAGTGAAATCCATGGGCTCAACCCATGAACTGCTTTCAAAACTGTTTTTCTTGAGTAGTGCAGAGGTAGGCGGAATTCCCGGTGTAGCGGTGGAATGCGTAGATATCGGGAGGAACACCAGTGGCGAAGGCGGCCTACTGGGCACCAACTGACG…

### Sheet: S4 Senstivity analysis
	OMNIgene -80 °C vs. No Preservative -80°C		OMNIgene 23°C vs. OMNIgene -80°C		OMNIgene 40°C vs. OMNIgene -80°C		Zymo -80 °C vs. No Preservative -80°C		Zymo 23°C vs. Zymo -80°C		Zymo 40°C vs. Zymo -80°C
	GEE	FE	GEE	FE	GEE	FE	GEE	FE	GEE	FE	GEE	FE
Total microbes	[6.1%, 753.1%] *	[0.9%, 796.9%] *	[-39.3%, 76.0%]	[-54.0%, 132.5%]	[-36.5%, 232.6%]	[-41.6%, 262.0%]	[-82.7%, 28.3%]	[-82.8%, 28.7%]	[-72.5%, 0.1%] *	[-74.3%, 7.2%]	[-90.8%, -35.6%] **	[-89.7%, -44.0%] ***
Firmicutes	[-19.2%, 599.0%]	[-21.4%, 618.5%]	[-41.9%, 79.0%]	[-55.2%, 132.1%]	[-35.7%, 259.7%]	[-39.9%, 284.9%]	[-84.6%, 20.4%]	[-84.4%, 18.3%]	[-75.1%, -14.6%] *	[-77.4%, -5.9%] *	[-92.5%, -46.5%] ***	[-91.5%, -53.5%] ***
Bacteroidetes	[79.1%, 1127.8%] **	[59.2%, 1281.3%] **	[-36.2%, 72.2%]	[-53.4%, 135.4%]	[-37.5%, 217.6%]	[-42.8%, 247.0%]	[-76.0%, 63.7%]	[-77.0%, 70.3%]	[-69.2%, 20.6%]	[-70.5%, 25.8%]	[-88.2%, -19.0%] *	[-87.1%, -29.0%] **
Actinobacteria	[-25.1%, 500.7%]	[-30.1%, 544.1%]	[-51.7%, 58.0%]	[-62.2%, 101.6%]	[-56.6%, 156.5%]	[-59.3%, 173.9%]	[-86.7%, -10.9%] *	[-87.4%, -5.6%] *	[-75.2%, -14.5%] *	[-77.8%, -4.2%] *	[-94.4%, -58.3%] ***	[-93.5%, -64.2%] ***
Comparison of the 95% confidence intervals generated by our primary model (GEE) and the within-patient sensitivity analysis (FE) which uses patient-level fixed effects and robust Huber-White confidence intervals. We make the comparison between these models for 4 primary outcomes: absolute microbial abundance, and the absolute abundances of the 3 most common bacterial phyla (all measured in count …
